# Pan-pediatric brain tumor microRNA networks define immune microenvironment states and responses to CAR T-cell therapy

**DOI:** 10.64898/2026.10.21.760687

**Authors:** Kaleem Coleman, Ryan Corbett, Zhongzhen Yi, Bicna Song, Alex Sickler, Aylar Babaei, Jo Lynne Rokita, Dalia Haydar

## Abstract

Pediatric central nervous system (CNS) tumors remain a leading cause of cancer-related mortality in children, yet molecular programs that shape their immune microenvironments and response to immunotherapy remain poorly defined. Because microRNAs (miRNAs) coordinately regulate gene expression across multiple pathways, we hypothesized that miRNA programs may capture broader immune states than individual immune-regulatory molecules. We integrated small RNA and bulk transcriptomic profiles from diffuse midline glioma, medulloblastoma, ependymoma, and low-grade glioma to identify miRNA programs associated with tumor immune states. Across tumor histologies, dysregulated miRNAs were associated with T-cell, natural killer cell, antigen-presentation, and myeloid programs. Diffuse midline glioma exhibited a distinct miRNA program associated with reduced lymphocyte signatures and increased suppressive myeloid features. Longitudinal profiling of immunocompetent glioma models during B7-H3 CAR T-cell therapy revealed dynamic remodeling of miRNA and immune transcriptional programs. Human tumor-associated miRNAs were significantly enriched among miRNAs associated with CAR T response *in vivo*. Functional interrogation of miR-149 demonstrated enhanced CAR T-cell expansion and sustained antitumor activity during repeated antigen stimulation. Together, these data define miRNA programs associated with immune states across pediatric CNS tumors and identify miR-149 as a candidate regulator of CAR T-cell function, providing a genomic framework for developing miRNA-directed strategies to improve CAR T-cell therapy.

**Importance of Study:** Pediatric CNS tumors exhibit distinct immunomodulatory microRNA signatures that are associated with an immunosuppressive tumor microenvironment and are altered following B7-H3 CAR T-cell therapy. Identification of therapy-responsive microRNAs conserved across preclinical models and patient samples provides potential targets for simultaneously modulating multiple suppressive pathways and improving immunotherapy outcomes in pediatric brain tumors.
