## Supplementary material for "Pan-pediatric brain tumor microRNA networks define immune microenvironment states and responses to CAR T-cell therapy": tableS1

### Sheet: S1
Sample ID	CBTN Sample ID	Sample Type	CNS Region	Cancer Group	Patient Histology Group	Reported Gender	Reported Race	Collection Event	RNA-Seq?	miRNA-Seq?
2-1578-CC1	7316-8049	Tumor	Midline	Diffuse midline glioma	DIPG or DMG	Male	Reported Unknown	Deceased	Yes	Yes
3-1890-CC1	7316-9623	Tumor	Midline	Diffuse midline glioma	DIPG or DMG	Male	Reported Unknown	Deceased	Yes	Yes
1656-T	7316-7665	Tumor	Midline	Diffuse midline glioma	DIPG or DMG	Male	Reported Unknown	Deceased	Yes	Yes
1732-T	7316-8052	Tumor	Mixed	Diffuse midline glioma	DIPG or DMG	Female	Reported Unknown	Deceased	Yes	Yes
1853-N	7316-9068	Normal-Tumor Adjacent	Right Frontal		DIPG or DMG	Female	White	Deceased	Yes	Yes
1853-T	7316-9068	Tumor	Left Occipital	Diffuse midline glioma	DIPG or DMG	Female	White	Deceased	Yes	Yes
1855-N	7316-10409	Normal-Tumor Adjacent	Right Frontal		DIPG or DMG	Female	White	Deceased	Yes	Yes
1855-T	7316-10409	Tumor	Left Pons	Diffuse intrinsic pontine glioma	DIPG or DMG	Female	White	Deceased	Yes	Yes
2016-T	7316-11309	Tumor		Diffuse midline glioma	DIPG or DMG	Male	White	Deceased	Yes	Yes
2058-N	7316-10415	Normal-Tumor Adjacent	Left Frontal		DIPG or DMG	Male	Other/Unavailable/Not Reported	Deceased	Yes	Yes
2058-T	7316-10415	Tumor	Right Pons	Diffuse intrinsic pontine glioma	DIPG or DMG	Male	Other/Unavailable/Not Reported	Deceased	Yes	Yes
2232-N	7316-11671	Normal-Tumor Adjacent	Left Occipital		DIPG or DMG	Female	Other/Unavailable/Not Reported	Deceased	Yes	Yes
2232-T	7316-11671	Tumor	Left Pons	Diffuse midline glioma	DIPG or DMG	Female	Other/Unavailable/Not Reported	Deceased	Yes	Yes
2248-N	7316-11315	Normal-Tumor Adjacent	Right Occipital		DIPG or DMG	Male	White	Deceased	Yes	Yes
2248-T	7316-11315	Tumor	Right Pons	Diffuse intrinsic pontine glioma	DIPG or DMG	Male	White	Deceased	Yes	Yes
4-1958-CC1	7316-9631	Tumor		Diffuse intrinsic pontine glioma	DIPG or DMG	Female	Other/Unavailable/Not Reported	Deceased	No	Yes
1320-T	7316-7451	Tumor	Hemispheric	Ependymoma	EPN	Male	Reported Unknown	Deceased	Yes	Yes
1680-N	7316-7678	Normal-Tumor Adjacent	Frontal		EPN	Male	White	Deceased	Yes	Yes
1680-T	7316-7678	Tumor	Cerebellum	Ependymoma	EPN	Male	White	Deceased	Yes	Yes
981-N	7316-7442	Normal-Tumor Adjacent	Right Frontal		EPN	Female	White	Deceased	Yes	Yes
981-T	7316-7442	Tumor	Right Cerebellum	Ependymoma	EPN	Female	White	Deceased	Yes	Yes
1271-T	7316-8051	Tumor	Mixed	Low-grade glioma	LGG	Male	White	Deceased	Yes	Yes
1341-T	7316-9624	Tumor		Low-grade glioma	LGG	Female	White	Deceased	Yes	Yes
1516-T	7316-6908	Tumor		Medulloblastoma	MB	Male	Other/Unavailable/Not Reported	Deceased	Yes	Yes
1716-N	7316-8046	Normal-Tumor Adjacent	Left Occipital		MB	Male	White	Deceased	Yes	Yes
1716-T	7316-8046	Tumor	Mixed	Medulloblastoma	MB	Male	White	Deceased	Yes	Yes
1886-N	7316-9075	Normal-Tumor Adjacent	Left Frontal		MB	Female	More Than One Race	Deceased	Yes	Yes
1886-T	7316-9075	Tumor	Left Cerebellum	Medulloblastoma	MB	Female	More Than One Race	Deceased	Yes	Yes
2052-N	7316-11300	Normal-Tumor Adjacent	Right Pons		MB	Female	Other/Unavailable/Not Reported	Deceased	Yes	Yes
2052-T	7316-11300	Tumor	Left Cerebellum	Medulloblastoma	MB	Female	Other/Unavailable/Not Reported	Deceased	Yes	Yes
759-N	7316-11314	Normal-Tumor Adjacent	Left Temporal		MB	Male	White	Deceased	Yes	Yes
759-T	7316-11314	Tumor	Left Cerebellum	Medulloblastoma	MB	Male	White	Deceased	Yes	Yes
B1		Normal	Right Frontal Operculum					Deceased	Yes	Yes
B2		Normal	Left Occipital					Deceased	Yes	Yes
B3		Normal	Right Frontal Lobe					Deceased	Yes	Yes
B4		Normal	Left Parietal					Deceased	Yes	Yes
B5		Normal	Right Frontal Lobe					Deceased	Yes	Yes
