## Supplementary material for "Pan-pediatric brain tumor microRNA networks define immune microenvironment states and responses to CAR T-cell therapy": tableS3

### Sheet: DIPG or DMG
miRNA	miRNA cluster	Category	direction	Macrophage M1 (x)-correlation	Macrophage M2 (x)-correlation	immune score (x)-correlation	microenvironment score (x)-correlation	B cell (q)-correlation	NK cell (q)-correlation	T cell CD4+ (non-regulatory) (q)-correlation	T cell regulatory (Tregs) (q)-correlation	CD4-correlation	CD8A-correlation	GZMA-correlation	GZMB-correlation	PRF1-correlation	IFNG-correlation	Annotated-correlation	OncomiR/TS miRNA
NovelmiRNA-679	1	Paired T vs AN	up	-0.290942	-0.208017	-0.340241	-0.269981	0.152656	0.411918	0.179509	0.129586	0.00175734	0.382493	0.0385229	0.216789	0.0894604	-0.166141	No	NA
hsa-miR-3615	1	T vs HN	down	NA	NA	NA	NA	NA	NA	NA	NA	NA	NA	NA	NA	NA	NA	Yes	NA
hsa-miR-1843	1	Paired T vs AN	down	0.336323	-0.308861	0.144109	-0.302396	-0.0759782	0.27211	0.0202382	0.129427	0.366531	-0.0123167	-0.54283	-0.0215539	-0.348202	0.2435	Yes	NA
hsa-miR-1197	1	Paired T vs AN	down	-0.0700553	-0.715944	-0.470326	-0.802247	0.381342	0.655915	0.288588	0.211429	0.448362	0.281107	-0.0637675	-0.0451758	-0.323978	0.127775	Yes	NA
hsa-miR-668-3p	1	Paired T vs AN	down	0.0887589	-0.791667	-0.250514	-0.856065	0.570448	0.652183	0.245359	0.286925	0.568536	0.554455	0.142917	0.175125	-0.287026	0.0866676	Yes	NA
hsa-miR-323b-3p	1	Paired T vs AN	down	0.189688	-0.625714	-0.141952	-0.683318	0.395798	0.641654	-0.0564801	0.0831835	0.451262	0.201395	-0.100392	0.027099	-0.300959	0.227581	Yes	NA
hsa-miR-3059-5p	1	Shared	down	0.174805	-0.713462	-0.180563	-0.798201	0.575177	0.684357	0.0966702	0.269704	0.594696	0.471199	0.0719129	0.120265	-0.170889	0.196646	Yes	NA
hsa-miR-433-3p	1	Paired T vs AN	down	0.0673909	-0.732564	-0.297824	-0.813792	0.488588	0.667426	0.211445	0.165499	0.590358	0.393121	0.148303	0.0853576	-0.220422	0.119808	Yes	NA
hsa-miR-2113	1	Paired T vs AN	down	0.410569	-0.561507	0.0643709	-0.640465	0.470596	0.51737	0.0866343	0.374729	0.762106	0.396857	0.0348008	0.349341	0.133635	0.323797	Yes	NA
hsa-miR-876-3p	1	Paired T vs AN	down	0.232884	0.215707	0.46927	0.115834	-0.175519	-0.073006	-0.143754	0.0747914	0.294232	0.0360674	-0.204119	0.354666	0.316084	-0.199553	Yes	NA
NovelmiRNA-2979	1	Paired T vs AN	down	NA	NA	NA	NA	NA	NA	NA	NA	NA	NA	NA	NA	NA	NA	No	NA
NovelmiRNA-1515	1	Paired T vs AN	down	NA	NA	NA	NA	NA	NA	NA	NA	NA	NA	NA	NA	NA	NA	No	NA
hsa-miR-6842-3p	1	Paired T vs AN	down	-0.111436	-0.261519	-0.00210366	-0.236152	0.362713	0.222939	-0.420791	-0.389215	-0.222381	-0.0217906	0.230432	-0.121928	-0.348348	-0.119691	Yes	NA
hsa-miR-128-2-3p	1	Paired T vs AN	down	-0.172636	-0.578847	-0.137306	-0.58328	0.453078	0.448376	-0.120601	-0.233824	0.0638292	0.311024	0.137359	-0.179708	-0.606574	-0.209937	Yes	NA
hsa-miR-128-1-3p	1	Paired T vs AN	down	-0.171689	-0.591972	-0.148109	-0.589368	0.457693	0.442943	-0.110331	-0.236869	0.0570763	0.297493	0.153208	-0.173772	-0.612859	-0.197742	Yes	NA
hsa-miR-3085-3p	1	Paired T vs AN	down	0.223149	-0.401724	-0.181044	-0.511414	0.493183	0.588965	-0.315824	0.126259	0.367482	0.0851221	-0.117838	-0.309555	-0.183999	0.42763	Yes	NA
hsa-miR-342-3p	1	Shared	down	0.266887	0.017187	0.162283	-0.0960892	0.360338	0.338271	-0.628404	0.0445892	0.152896	0.108432	-0.198541	-0.340183	-0.0518711	0.280183	Yes	NA
hsa-miR-3943	1	Paired T vs AN	down	0.110588	-0.437663	-0.114185	-0.516884	0.44196	0.541621	-0.294645	0.105327	0.236291	0.196905	-0.2171	-0.253939	-0.330156	0.227771	Yes	NA
hsa-miR-504-5p	1	Paired T vs AN	down	0.00389677	-0.372244	-0.216747	-0.428364	-0.0764543	0.176235	0.427375	0.376281	0.243277	0.00906216	-0.292196	0.465959	-0.0237078	0.0206022	Yes	NA
hsa-miR-2682-3p	1	Paired T vs AN	down	0.0976308	0.029933	0.112283	0.0310256	0.0780123	0.190335	-0.444941	-0.0385376	-0.174496	0.0174349	-0.311692	0.0613595	-0.129216	0.114928	Yes	NA
hsa-miR-496	1	Paired T vs AN	down	-0.521049	-0.389388	-0.441762	-0.410757	0.34614	0.566942	-0.257743	-0.487763	-0.242755	0.134277	-0.0208042	-0.646671	-0.639572	-0.266969	Yes	NA
hsa-miR-137-3p	1	Shared	down	0.138492	-0.44703	-0.0118359	-0.509503	0.22984	0.506508	0.0468989	0.278358	0.366361	0.448611	-0.336392	0.117001	-0.296721	0.0507496	Yes	Tumor suppressor
hsa-miR-139-5p	1	Shared	down	0.442022	0.354199	0.534778	0.210497	-0.189518	-0.153441	-0.381891	0.0869175	0.369236	-0.199073	-0.381638	-0.0492674	0.262821	0.090601	Yes	NA
hsa-miR-203b-3p	1	Paired T vs AN	down	0.0515051	0.0453391	0.217074	-0.0565619	0.02976	-0.258094	0.134474	0.164721	0.29664	0.0806953	0.0549208	0.179757	0.133042	-0.254126	Yes	Tumor suppressor
hsa-miR-5010-3p	1	Shared	down	-0.0323089	-0.183661	0.0799388	-0.275094	0.171589	0.374032	-0.355373	-0.177268	0.0707132	0.103382	-0.199866	-0.0773281	-0.22397	-0.170898	Yes	NA
hsa-miR-760	1	Shared	down	0.0626502	0.0221561	0.0263501	-0.08219	0.156447	0.278921	-0.483988	-0.00905097	-0.00494498	-0.0191708	-0.413253	-0.430833	-0.216814	0.137001	Yes	NA
hsa-miR-3200-3p	1	Shared	down	0.195747	0.236167	0.319471	0.121238	0.0629302	0.0582416	-0.634054	-0.150928	0.037479	-0.16613	-0.254824	-0.287016	0.0222771	0.0455302	Yes	NA
hsa-miR-328-3p	1	Paired T vs AN	down	0.234729	0.241956	0.344649	0.180486	0.134674	0.0447924	-0.764418	-0.148045	-0.119248	-0.140169	-0.31507	-0.419419	-0.147424	0.160721	Yes	NA
hsa-miR-516a-5p	1	Paired T vs AN	down	0.202632	0.147908	0.280048	0.107884	0.143354	0.206547	-0.801918	-0.192202	-0.135136	-0.0763931	-0.431586	-0.486941	-0.29032	0.196401	Yes	NA
hsa-miR-1249-3p	1	Paired T vs AN	down	0.332896	-0.096915	0.242517	-0.205307	0.341482	0.386726	-0.497158	0.0477277	0.320785	0.185262	-0.0858929	-0.0228762	0.0560748	0.195778	Yes	NA
hsa-miR-766-3p	1	Shared	down	0.251857	0.203541	0.311724	0.110876	0.341948	0.199669	-0.764682	-0.104263	0.0383756	0.111035	-0.0241732	-0.334016	0.0629417	0.170556	Yes	NA
hsa-miR-490-3p	1	Paired T vs AN	down	0.406117	-0.173572	0.0808412	-0.315387	0.662023	0.556709	-0.444386	0.2798	0.532976	0.485935	0.163659	-0.161071	0.190636	0.436297	Yes	NA
hsa-miR-770-3p	1	Shared	down	0.310474	0.408524	0.503968	0.366319	0.131076	0.0784879	-0.970303	-0.348683	-0.0613706	-0.0891802	-0.185632	-0.477534	-0.026993	0.102254	Yes	NA
hsa-miR-769-5p	1	Shared	down	0.371251	0.266728	0.435613	0.17099	0.110689	0.138935	-0.756757	-0.0540152	0.0931433	-0.0341585	-0.389417	-0.359043	-0.0194141	0.22121	Yes	NA
hsa-miR-7-5p	1	Shared	down	0.220955	-0.0145085	0.16851	-0.0656288	0.29542	0.32611	-0.664582	-0.0415527	-0.0455568	0.0425455	-0.29183	-0.291217	-0.201915	0.255397	Yes	Tumor suppressor
hsa-miR-129-5p	1	Paired T vs AN	down	0.014062	0.0835895	0.136244	0.0364074	0.500218	0.318017	-0.784691	-0.298242	-0.15247	0.252688	0.144594	-0.571814	-0.188581	0.0485132	Yes	NA
hsa-miR-203a-3p	1	Shared	down	0.164974	0.286271	0.375053	0.212993	0.170502	0.0879228	-0.708754	-0.145788	-0.0498756	0.143123	-0.243049	-0.516229	-0.152097	0.018914	Yes	Tumor suppressor
hsa-miR-744-5p	1	Shared	down	0.299794	0.346175	0.284499	0.226254	0.195317	0.0492426	-0.649246	0.0998687	0.09037	0.03957	-0.262371	-0.518509	0.0723781	0.291019	Yes	NA
NovelmiRNA-1533	1	Paired T vs AN	down	0.270637	-0.201007	-0.214281	-0.280838	0.754276	0.317818	-0.100419	0.53594	0.363612	0.491348	0.44408	-0.112872	0.260589	0.586456	No	NA
hsa-miR-6733-3p	1	Paired T vs AN	down	0.101773	0.38499	0.296839	0.396238	-0.075053	-0.150918	-0.616135	-0.205996	-0.429117	-0.320573	-0.186797	-0.125862	0.0919793	0.000560255	Yes	NA
hsa-miR-671-5p	1	Paired T vs AN	down	0.0705106	0.25673	0.189815	0.272764	-0.00621977	0.00501038	-0.633745	-0.233973	-0.430951	-0.300648	-0.258312	-0.222713	-0.086196	0.0978156	Yes	NA
hsa-miR-132-3p	1	Shared	down	0.133577	0.292317	0.246377	0.28648	-0.00134994	-0.00638512	-0.629625	-0.165236	-0.30563	-0.228704	-0.250208	-0.151766	0.0326288	0.125732	Yes	NA
NovelmiRNA-2986	2	Paired T vs AN	down	-0.214297	-0.0855525	-0.189431	-0.157433	0.0381317	0.518904	-0.270378	-0.310375	-0.0358404	0.0184362	-0.207204	-0.269141	-0.105971	-0.111111	No	NA
NovelmiRNA-3690	2	T vs HN	down	NA	NA	NA	NA	NA	NA	NA	NA	NA	NA	NA	NA	NA	NA	No	NA
hsa-miR-23c	2	T vs HN	down	-0.106035	-0.209985	-0.16694	-0.215508	-0.0344361	-0.0406765	0.584526	0.141179	0.330882	0.219943	0.259429	0.152744	0.0499389	-0.166613	Yes	NA
NovelmiRNA-2975	2	Paired T vs AN	down	-0.214297	-0.169182	-0.257658	-0.195574	-0.0880445	-0.0201112	0.324817	0.0870952	0.0461326	-0.0137742	-0.207204	-0.269141	-0.327581	-0.111111	No	NA
NovelmiRNA-3557	2	Paired T vs AN	down	-0.124578	-0.21312	-0.185641	-0.221614	-0.0428861	-0.0396176	0.574023	0.13978	0.28792	0.181338	0.170719	0.0672456	-0.0321831	-0.164849	No	NA
hsa-miR-133a-3p	3	Paired T vs AN	down	-0.0598261	0.118291	-0.220967	0.00679339	-0.13772	0.0823772	-0.0159638	0.141782	0.0546617	-0.221032	-0.420948	-0.361393	0.0201253	0.155596	Yes	NA
hsa-miR-138-5p	3	Paired T vs AN	down	0.18141	0.10818	-0.0298244	-0.0142758	-0.185112	-0.108467	0.199906	0.392737	0.355368	-0.155416	-0.365274	-0.0927126	0.176104	0.211663	Yes	NA
hsa-miR-378i	3	Paired T vs AN	down	-0.340235	0.3806	-0.111716	0.35831	-0.134703	-0.364478	-0.155741	-0.35864	-0.383739	-0.387824	0.161579	-0.527464	0.0169615	-0.217756	Yes	NA
hsa-miR-1180-3p	3	Paired T vs AN	down	-0.056794	0.640089	0.179901	0.57404	-0.356059	-0.429865	-0.159453	0.0338748	-0.230792	-0.224134	-0.237227	-0.204274	0.315746	-0.102711	Yes	NA
hsa-miR-935	3	Paired T vs AN	down	0.175314	0.771542	0.361432	0.683244	-0.590801	-0.647623	-0.0398991	0.0156912	0.0589003	-0.533473	-0.170355	-0.0300486	0.634113	-0.0272744	Yes	NA
hsa-miR-212-5p	3	Shared	down	0.0582756	0.772281	0.507535	0.721239	-0.620848	-0.570571	-0.401704	-0.258155	-0.271458	-0.529949	-0.506727	-0.285533	0.159119	-0.223001	Yes	NA
hsa-miR-5002-5p	3	Paired T vs AN	down	0.10072	0.712728	0.618978	0.77369	-0.662865	-0.76783	-0.127542	-0.267039	-0.312638	-0.508168	-0.228141	-0.0558445	0.28601	-0.265029	Yes	NA
hsa-miR-143-3p	3	Paired T vs AN	down	0.260097	0.436197	0.449093	0.334012	-0.0876475	0.0437689	-0.661432	-0.145619	0.0735133	-0.0477685	-0.419929	-0.447837	0.0544952	0.0624275	Yes	Tumor suppressor
hsa-miR-145-5p	3	Shared	down	0.308742	0.684021	0.511557	0.614807	-0.206876	-0.219009	-0.795554	-0.144789	-0.160637	-0.312689	-0.494038	-0.534317	0.122779	0.19387	Yes	Tumor suppressor
hsa-miR-491-5p	3	Paired T vs AN	down	0.265962	0.651386	0.4344	0.616048	0.00249443	-0.197304	-0.865093	-0.23013	-0.258454	-0.270189	-0.125362	-0.491559	0.2244	0.237373	Yes	NA
hsa-miR-29a-3p	3	Paired T vs AN	down	0.115139	0.716923	0.427969	0.712322	-0.24056	-0.192729	-0.767201	-0.353242	-0.384587	-0.270791	-0.30062	-0.469457	0.1574	0.0446366	Yes	Tumor suppressor
hsa-miR-6507-5p	3	Paired T vs AN	down	0.114932	0.514683	0.598457	0.580924	-0.401555	-0.533606	-0.257181	-0.0931256	-0.292327	-0.119137	-0.285118	0.206488	0.064396	-0.262043	Yes	NA
hsa-miR-520b-3p	3	Paired T vs AN	down	0.217526	0.0915273	0.570069	0.164778	-0.114312	-0.130082	-0.405071	-0.214991	-0.168587	0.0463781	-0.309608	0.00827051	-0.389723	-0.166024	Yes	NA
hsa-miR-582-5p	3	Shared	down	0.203332	0.492138	0.382919	0.489148	-0.591936	-0.268398	-0.305878	-0.0900431	-0.208433	-0.526199	-0.67104	0.0778151	0.164312	0.047728	Yes	NA
hsa-miR-222-3p	3	Shared	down	0.224766	0.868935	0.686774	0.801772	-0.64853	-0.671252	-0.327039	-0.173419	-0.0765342	-0.479993	-0.270324	0.098512	0.554431	-0.231066	Yes	OncomiR
hsa-miR-221-3p	3	Paired T vs AN	down	0.242655	0.910607	0.701288	0.873091	-0.654735	-0.645427	-0.398565	-0.197533	-0.152231	-0.459696	-0.325318	0.0188247	0.507842	-0.168781	Yes	OncomiR
NovelmiRNA-2976	3	Paired T vs AN	down	NA	NA	NA	NA	NA	NA	NA	NA	NA	NA	NA	NA	NA	NA	No	NA
NovelmiRNA-151	3	Paired T vs AN	down	0.0688007	-0.111666	0.0308666	-0.0932876	0.0402665	-0.0339312	0.4528	0.100967	0.38745	0.300015	0.536371	0.456423	0.378194	-0.111111	No	NA
hsa-miR-5004-3p	3	T vs HN	down	-0.129665	0.558146	0.133381	0.603262	-0.516285	-0.586755	0.173043	-0.167816	-0.335919	-0.419739	0.0165196	-0.0948811	0.351819	-0.184203	Yes	NA
NovelmiRNA-3277	3	Paired T vs AN	down	-0.214297	-0.169182	-0.257658	-0.195574	-0.0880445	-0.0201112	0.324817	0.0870952	0.0461326	-0.0137742	-0.207204	-0.269141	-0.327581	-0.111111	No	NA
NovelmiRNA-3143	3	Paired T vs AN	down	NA	NA	NA	NA	NA	NA	NA	NA	NA	NA	NA	NA	NA	NA	No	NA
NovelmiRNA-3770	3	Paired T vs AN	down	-0.214297	-0.169182	-0.257658	-0.195574	-0.0880445	-0.0201112	0.324817	0.0870952	0.0461326	-0.0137742	-0.207204	-0.269141	-0.327581	-0.111111	No	NA
hsa-miR-16-5p	4	Paired T vs AN	up	0.438702	0.75269	0.590179	0.695073	-0.212738	-0.37676	-0.566554	0.0383094	-0.0089951	-0.235677	-0.129238	-0.0176567	0.60084	0.224563	Yes	NA
hsa-miR-3074-3p	4	Paired T vs AN	up	0.153482	0.28212	0.21058	0.304564	-0.0205757	-0.0278587	-0.679355	-0.233439	-0.384935	-0.446819	-0.307357	-0.341291	-0.0967235	0.265121	Yes	NA
hsa-miR-767-3p	4	Paired T vs AN	up	-0.200224	-0.224037	-0.454707	-0.179371	0.29521	0.413021	-0.212882	-0.00359222	-0.344774	0.0334307	-0.11144	-0.169137	-0.253197	0.310035	Yes	NA
NovelmiRNA-78	4	T vs HN	up	-0.0674623	-0.430155	-0.509948	-0.497448	0.443947	0.491724	0.075023	0.22083	0.134804	0.0643358	0.184045	0.0857948	0.0522575	0.293298	No	NA
hsa-miR-500a-5p	4	Paired T vs AN	up	0.162456	-0.00440823	-0.125934	-0.0295878	0.396876	0.303742	-0.442547	0.215135	-0.113587	0.110506	-0.109872	-0.261593	-0.00883134	0.491725	Yes	NA
hsa-miR-454-3p	4	Paired T vs AN	up	0.153491	-0.591612	-0.227164	-0.685869	0.573055	0.667705	-0.0409135	0.298755	0.433734	0.419753	0.0365166	0.117055	-0.129813	0.264235	Yes	NA
hsa-miR-556-3p	4	Shared	up	0.0102252	0.155144	0.077374	0.175936	-0.0115918	0.0389544	-0.447377	-0.120839	-0.41263	-0.194672	-0.250802	0.00970573	-0.0749576	0.0554005	Yes	NA
hsa-miR-548av-5p	4	Paired T vs AN	up	0.0588123	0.0357287	0.00854322	-0.00180846	0.0260895	0.0976265	-0.406393	0.0340773	-0.177416	-0.196602	-0.497814	-0.259389	-0.2588	0.209831	Yes	NA
hsa-miR-130b-3p	4	Shared	up	0.146247	0.196365	0.186044	0.200013	0.0137171	0.0330377	-0.536083	-0.0806232	-0.26469	-0.199146	-0.291598	-0.0566581	-0.0120179	0.189955	Yes	NA
hsa-miR-1269a	4	Shared	up	-0.695109	-0.0869969	-0.371573	-0.0638833	-0.15403	-0.0862803	0.226535	-0.387038	-0.504876	-0.155217	0.24242	0.257401	-0.0353909	-0.49687	Yes	NA
hsa-miR-195-5p	4	T vs HN	up	-0.612081	-0.191453	-0.582523	-0.144184	0.435898	0.322937	-0.0406409	-0.269633	-0.491284	0.320658	0.469901	-0.392401	-0.256488	-0.190569	Yes	Tumor suppressor
hsa-miR-10a-5p	4	Paired T vs AN	up	-0.0320685	0.320408	-0.124261	0.286779	0.325573	0.0809775	-0.395208	0.0997821	-0.22433	0.210236	0.158974	-0.471442	0.195709	0.2812	Yes	NA
NovelmiRNA-2360	4	T vs HN	up	0.0557822	0.19269	-0.0853372	0.219736	0.393955	-0.00317618	-0.336299	0.180386	-0.22729	0.18994	0.241011	-0.295373	0.157272	0.371111	No	NA
hsa-miR-96-5p	4	Paired T vs AN	up	-0.485566	-0.0774224	-0.318083	-0.154637	0.330375	0.183941	-0.117657	-0.22877	-0.229909	0.214973	0.356502	-0.276626	-0.0958201	-0.361907	Yes	NA
hsa-miR-182-5p	4	Paired T vs AN	up	-0.313319	0.229245	-0.0917181	0.130161	0.0939798	-0.0924074	-0.203022	-0.17668	-0.215092	-0.0291314	0.206878	-0.231862	0.132587	-0.293385	Yes	NA
hsa-miR-183-5p	4	Paired T vs AN	up	-0.415645	0.0193158	-0.281592	-0.0783413	0.221113	0.0729457	-0.116843	-0.181478	-0.199292	0.0399533	0.264344	-0.270909	-0.00197832	-0.29284	Yes	OncomiR
hsa-miR-455-5p	4	Shared	up	-0.443702	-0.314065	-0.647219	-0.252654	0.401405	0.393249	-0.202697	-0.204724	-0.531383	-0.0213503	0.00916781	-0.6663	-0.590644	0.17003	Yes	NA
hsa-miR-135b-5p	4	Shared	up	-0.425625	-0.478816	-0.486859	-0.460561	0.688059	0.55304	-0.245377	-0.264484	-0.275662	0.40587	0.351092	-0.540587	-0.583791	-0.0742181	Yes	OncomiR
hsa-miR-206	4	Shared	up	-0.433327	-0.304759	-0.510096	-0.304119	0.51155	0.386904	-0.134668	-0.0970451	-0.308464	0.335165	0.152318	-0.611855	-0.518896	-0.0306068	Yes	NA
hsa-miR-6499-5p	4	T vs HN	up	-0.106762	-0.330287	-0.23188	-0.322122	0.712753	0.627127	-0.616506	-0.303082	-0.224984	0.279404	0.306529	-0.56736	-0.463556	0.0888602	Yes	NA
NovelmiRNA-104	4	Paired T vs AN	up	-0.214297	-0.122289	-0.200898	-0.188288	0.518655	0.16127	-0.270378	-0.310375	-0.0213255	0.0632645	0.6863	-0.269141	0.0595519	-0.111111	No	NA
hsa-miR-204-5p	4	Paired T vs AN	up	-0.144395	-0.169192	-0.0107224	-0.221493	0.50098	0.405418	-0.507001	-0.227752	-0.102742	0.387597	0.105036	-0.42577	-0.367624	-0.136445	Yes	NA
hsa-miR-873-3p	4	Paired T vs AN	up	0.0946837	0.0970641	0.222954	0.103375	0.194098	0.169636	-0.666787	-0.208236	-0.257138	0.079547	-0.125623	-0.193565	-0.225723	0.0332063	Yes	NA
NovelmiRNA-1805	5	T vs HN	up	0.198549	0.474158	0.533756	0.509524	-0.750833	-0.738195	0.175564	-0.173428	0.0182438	-0.639021	-0.110216	0.555859	0.417433	-0.267154	No	NA
NovelmiRNA-1819	5	T vs HN	up	0.208824	0.0833803	0.378054	0.0847219	-0.508253	-0.394819	0.103938	-0.0770255	0.0812749	-0.557003	-0.30956	0.488808	0.0709759	-0.165998	No	NA
NovelmiRNA-280	5	T vs HN	up	-0.00544134	-0.097467	0.0876179	-0.12365	-0.410519	-0.345939	0.510324	0.23182	0.144402	-0.253652	-0.278334	0.551279	0.0144251	-0.269005	No	NA
NovelmiRNA-529	5	Shared	up	0.0918015	-0.0291342	0.198362	-0.0373278	-0.365825	-0.330313	0.371184	0.198701	0.102733	-0.234842	-0.15094	0.742297	0.192588	-0.217036	No	NA
hsa-miR-1295a	5	Paired T vs AN	up	-0.733745	-0.0780973	-0.198133	-0.0366634	-0.500527	-0.159002	0.343944	-0.708632	-0.390461	-0.440021	0.0763043	0.347331	-0.139121	-0.8208	Yes	NA
NovelmiRNA-1736	5	Paired T vs AN	up	-0.214297	-0.280109	-0.285341	-0.222901	-0.343175	-0.0685865	0.371173	-0.131643	-0.181147	-0.547569	-0.207204	0.327185	-0.185903	-0.111111	No	NA
NovelmiRNA-1303	5	Paired T vs AN	up	-0.214297	-0.280109	-0.285341	-0.222901	-0.343175	-0.0685865	0.371173	-0.131643	-0.181147	-0.547569	-0.207204	0.327185	-0.185903	-0.111111	No	NA
hsa-miR-32-5p	5	Paired T vs AN	up	-0.0592316	-0.314706	-0.301766	-0.31612	-0.0306475	0.327472	0.493149	0.317626	0.276415	0.341346	-0.211592	0.0905008	-0.107419	0.0738637	Yes	NA
hsa-miR-3613-5p	5	Paired T vs AN	up	0.021228	-0.307144	-0.130238	-0.354235	0.329886	0.347537	0.269715	0.307357	0.422356	0.669591	0.133156	-0.0537728	-0.089753	0.0143292	Yes	NA
hsa-miR-301b-3p	5	Shared	up	-0.0271175	-0.767873	-0.584273	-0.79942	0.386752	0.574267	0.536604	0.519804	0.411781	0.394876	-0.109986	0.0620448	-0.340708	0.311358	Yes	NA
hsa-miR-542-3p	5	Shared	up	-0.192067	-0.757969	-0.670371	-0.755266	0.341457	0.610797	0.398376	0.311937	0.147838	0.275348	-0.240579	-0.180038	-0.588275	0.248302	Yes	NA
hsa-miR-450a-5p	5	Paired T vs AN	up	-0.181049	-0.562889	-0.493609	-0.570174	0.0678798	0.281741	0.670375	0.31468	0.288812	0.219839	-0.0934167	0.0727493	-0.302027	0.0184711	Yes	NA
hsa-miR-6503-5p	5	Paired T vs AN	up	-0.362314	0.128588	-0.0640302	0.0467317	-0.493661	-0.323278	0.480758	-0.121187	0.011376	-0.226694	-0.077078	0.483009	0.243494	-0.540352	Yes	NA
hsa-miR-675-3p	5	T vs HN	up	-0.237361	-0.235386	-0.634801	-0.283748	0.0924156	0.138508	0.627661	0.356759	0.196335	0.0954714	0.252137	0.296725	0.287614	0.124907	Yes	NA
hsa-miR-675-5p	5	T vs HN	up	-0.243448	-0.237512	-0.639261	-0.287983	0.09339	0.154192	0.617973	0.346426	0.194576	0.0962359	0.242596	0.284355	0.282622	0.119798	Yes	NA
hsa-miR-9983-3p	5	T vs HN	up	0.0302778	-0.404567	-0.404638	-0.450742	0.044556	0.175998	0.798194	0.685197	0.467667	0.318612	-0.0202991	0.472634	0.182459	0.189191	Yes	NA
hsa-miR-92b-3p	5	Shared	up	-0.15526	-0.17488	-0.505815	-0.189481	-0.0973302	0.0658786	0.621121	0.472012	0.0623757	0.0148047	-0.0642146	0.339793	0.231481	0.169116	Yes	OncomiR
hsa-miR-301a-5p	5	Paired T vs AN	up	0.0554882	-0.8422	-0.338237	-0.899835	0.601319	0.688623	0.329135	0.353777	0.563427	0.63379	0.173183	0.213198	-0.287187	0.128082	Yes	NA
NovelmiRNA-853	5	Paired T vs AN	up	0.0777923	-0.421658	-0.372669	-0.452127	0.293905	0.156582	0.414063	0.275918	0.429761	0.0415866	0.291671	-0.0081763	0.00631815	0.28991	No	NA
hsa-miR-3179	6	T vs HN	down	-0.169557	0.352103	0.0121788	0.380052	-0.426385	-0.467107	0.324583	-0.0820094	-0.113818	-0.22691	0.0301061	-0.101532	0.159296	-0.21724	Yes	NA
hsa-miR-208b-3p	6	T vs HN	up	-0.213733	-0.203753	-0.501095	-0.132443	-0.159356	0.147675	0.542617	0.327998	-0.0646818	0.0870769	-0.240422	0.109416	-0.0592177	0.17087	Yes	NA
NovelmiRNA-1638	6	Paired T vs AN	up	-0.149211	0.106452	-0.353206	0.0939713	-0.0328454	0.138699	0.134586	0.0665574	-0.0202336	0.0173665	-0.0371033	-0.373323	0.104594	0.194897	No	NA
hsa-miR-19b-1-3p	6	Paired T vs AN	up	0.184715	0.429735	0.0717377	0.402409	-0.381178	-0.4402	0.316907	0.349241	0.18337	-0.186598	-0.138195	-0.0196682	0.436532	0.212075	Yes	NA
hsa-miR-19b-2-3p	6	Paired T vs AN	up	0.185658	0.429609	0.0710225	0.402286	-0.380157	-0.439799	0.315219	0.34813	0.183612	-0.189114	-0.137244	-0.0218036	0.436719	0.214513	Yes	NA
hsa-miR-3144-3p	6	Paired T vs AN	up	-0.44394	0.123374	-0.0733889	0.185137	-0.416894	-0.5038	0.188337	-0.279938	-0.571736	-0.508394	-0.118996	0.131941	-0.211841	-0.479132	Yes	NA
hsa-miR-320d	6	Paired T vs AN	up	0.232761	0.162429	0.271903	0.218427	-0.206702	-0.640531	0.308081	0.278431	0.0639327	-0.233365	0.100753	0.402127	0.205702	0.00832286	Yes	NA
hsa-miR-892a	6	Shared	up	-0.117038	0.217468	0.00215976	0.311257	-0.546951	-0.560144	0.398172	-0.15462	-0.225123	-0.581877	0.0765089	0.335772	0.217647	-0.167202	Yes	NA
hsa-miR-892b	6	T vs HN	up	-0.182298	0.354814	0.143109	0.357162	-0.825082	-0.571253	0.506679	-0.133554	-0.124339	-0.592821	-0.128614	0.523587	0.398908	-0.446356	Yes	NA
hsa-miR-21-5p	6	Paired T vs AN	up	0.0542893	0.636261	0.349814	0.623515	-0.770176	-0.702495	0.318392	0.0580966	-0.0248539	-0.414494	-0.143473	0.475027	0.633	-0.267289	Yes	OncomiR
hsa-miR-891b	6	T vs HN	up	-0.146735	0.430202	0.21398	0.425704	-0.565635	-0.806462	0.455389	-0.106709	-0.108956	-0.489659	0.271804	0.476964	0.574626	-0.453883	Yes	NA
hsa-miR-548y	6	T vs HN	up	-0.0625353	-0.00632819	-0.383804	-0.0142366	0.0760734	-0.22183	0.53627	0.437053	0.0795336	0.0376245	0.359946	0.2283	0.418262	0.224628	Yes	NA
hsa-miR-148a-3p	6	Paired T vs AN	up	-0.117129	0.654684	0.0606067	0.678177	-0.483053	-0.498353	-0.0176334	-0.0401311	-0.41685	-0.395659	-0.11726	-0.00652259	0.431328	-0.0374265	Yes	NA
hsa-miR-190b-5p	6	Paired T vs AN	up	0.14561	0.523867	0.0905682	0.515568	-0.293866	-0.474495	0.117936	0.420647	-0.124001	-0.14674	-0.166322	0.106858	0.467662	0.233526	Yes	NA
hsa-miR-3065-5p	6	Shared	up	-0.248647	0.481681	-0.150725	0.475347	-0.345736	-0.314502	0.138839	0.05201	-0.328685	-0.180687	-0.0696713	-0.0811111	0.348595	-0.0751435	Yes	NA
hsa-miR-4425	6	T vs HN	up	-0.189216	0.0300473	-0.389249	0.100219	-0.244164	0.040541	0.341744	0.238142	-0.272449	-0.110458	-0.334144	-0.106336	0.0729697	0.188419	Yes	NA
hsa-miR-660-5p	6	Paired T vs AN	up	-0.103088	0.530547	0.0354445	0.544621	-0.0908747	-0.155094	-0.575158	-0.21347	-0.573717	-0.289052	-0.217199	-0.513867	0.0339571	0.129757	Yes	NA
hsa-miR-532-5p	6	Paired T vs AN	up	-0.150727	0.550345	-0.0271521	0.59699	-0.214476	-0.352396	-0.328706	-0.115037	-0.602075	-0.338418	-0.230989	-0.518504	-0.00828909	0.118683	Yes	NA
hsa-miR-501-3p	6	Paired T vs AN	up	0.0995422	0.543637	0.0803969	0.521982	-0.110002	-0.151245	-0.471181	0.0691117	-0.336331	-0.231643	-0.331584	-0.401364	0.194693	0.323415	Yes	NA
hsa-miR-502-3p	6	Paired T vs AN	up	-0.0489269	0.664007	0.183738	0.682697	-0.237013	-0.342487	-0.518576	-0.184594	-0.560299	-0.331892	-0.22909	-0.377885	0.149629	0.056701	Yes	NA
hsa-miR-500a-3p	6	Paired T vs AN	up	-0.00489364	0.548711	0.127202	0.555104	-0.0815924	-0.212468	-0.590894	-0.145467	-0.50905	-0.287837	-0.213763	-0.435882	0.085137	0.165908	Yes	NA
hsa-miR-216b-5p	6	Shared	up	0.193196	0.209864	-0.0923736	0.189458	-0.165385	-0.145565	-0.161642	0.0782496	-0.0550077	-0.594408	-0.287649	-0.263787	0.132861	0.473642	Yes	NA
hsa-miR-216a-5p	6	Shared	up	0.202662	0.352341	0.0268538	0.340389	-0.19915	-0.221559	-0.22842	0.112672	-0.162251	-0.514827	-0.260426	-0.0812302	0.283629	0.405866	Yes	Tumor suppressor
hsa-miR-217-5p	6	Shared	up	0.294636	0.308042	0.0587491	0.267871	-0.131831	-0.187579	-0.286208	0.141318	-0.0342208	-0.530316	-0.287945	-0.179849	0.241898	0.484612	Yes	NA
hsa-miR-130a-3p	6	T vs HN	up	0.0388439	0.822348	0.39148	0.826855	-0.674776	-0.755185	-0.247286	-0.217033	-0.418236	-0.742576	-0.262747	-0.000901675	0.417049	-0.119345	Yes	NA
hsa-miR-320a-3p	6	Paired T vs AN	up	0.0596107	0.584049	0.172817	0.655313	-0.407833	-0.679202	-0.0632967	0.00410834	-0.377751	-0.485613	-0.162506	-0.253451	0.130045	0.137274	Yes	Tumor suppressor
hsa-miR-320b	6	Paired T vs AN	up	0.134958	0.656973	0.463443	0.686426	-0.786361	-0.938105	0.124216	-0.0264185	-0.21315	-0.720513	-0.273811	0.283142	0.350599	-0.177708	Yes	NA
hsa-miR-320c	6	Shared	up	0.182777	0.597983	0.487028	0.609392	-0.762244	-0.90667	0.142932	-0.0076616	-0.110427	-0.719582	-0.252131	0.355991	0.378043	-0.177181	Yes	NA
hsa-miR-891a-5p	6	Shared	up	0.19751	0.679453	0.375027	0.698352	-0.623071	-0.723464	0.0482379	-0.0334968	-0.111335	-0.613475	-0.0206135	0.31828	0.647821	-0.00124146	Yes	NA
hsa-miR-193a-5p	6	Paired T vs AN	up	0.165417	0.710104	0.402065	0.756289	-0.452004	-0.667167	-0.272923	-0.28628	-0.253664	-0.617228	0.0573502	-0.120031	0.40806	0.0367921	Yes	NA
hsa-miR-28-3p	6	Paired T vs AN	up	0.0933603	0.705214	0.218529	0.714021	-0.525441	-0.502311	-0.258448	-0.11142	-0.348306	-0.645245	-0.280088	-0.0865073	0.422623	0.133261	Yes	NA
hsa-miR-210-3p	6	T vs HN	up	0.0312074	0.75053	0.286581	0.757996	-0.77747	-0.731605	0.0200551	-0.155124	-0.263552	-0.755518	-0.240356	0.0980828	0.504187	-0.10195	Yes	NA
hsa-miR-888-5p	6	Shared	up	0.00592816	0.446764	0.206172	0.484845	-0.659771	-0.709257	0.36726	-0.11332	-0.0619959	-0.595774	0.100822	0.393753	0.491955	-0.209782	Yes	NA
hsa-miR-155-5p	6	Paired T vs AN	up	0.167424	0.175829	0.0710844	0.120019	-0.447093	-0.160987	0.425329	0.293515	0.333693	-0.163988	-0.189793	0.506081	0.535627	0.0328019	Yes	OncomiR
hsa-miR-19a-3p	6	Paired T vs AN	up	0.096084	0.0607628	-0.224438	0.0458067	-0.283611	-0.215091	0.598946	0.517018	0.241757	-0.110025	-0.182342	0.167181	0.285837	0.276361	Yes	OncomiR
hsa-miR-576-5p	6	Paired T vs AN	up	0.311229	0.367398	0.288666	0.348946	-0.546143	-0.369349	0.377905	0.396217	0.283324	-0.121245	-0.288468	0.516452	0.560631	0.0890405	Yes	NA
hsa-miR-25-3p	6	Paired T vs AN	up	0.352778	0.645405	0.679721	0.694116	-0.708933	-0.643728	-0.349868	-0.134238	-0.260163	-0.669901	-0.618275	0.136877	0.141747	0.0086772	Yes	NA
hsa-miR-20a-5p	6	Paired T vs AN	up	0.390737	-0.121885	-0.117143	-0.251259	0.19942	0.0545375	0.373688	0.793515	0.652559	0.223503	-0.00524807	0.240449	0.425357	0.492388	Yes	OncomiR
hsa-miR-17-5p	6	Paired T vs AN	up	0.365462	-0.0571767	-0.105225	-0.173756	0.065654	-0.0513133	0.435872	0.766962	0.607334	0.117547	-0.0651855	0.242508	0.428525	0.455336	Yes	OncomiR
hsa-miR-18a-5p	6	Paired T vs AN	up	0.288507	-0.154	-0.114357	-0.285527	0.102273	0.0234353	0.473241	0.712947	0.647615	0.218709	-0.0333137	0.271637	0.349466	0.308337	Yes	OncomiR
hsa-miR-93-5p	6	Paired T vs AN	up	0.477806	0.0660374	0.0847619	0.00204568	-0.143017	-0.186841	0.22526	0.693419	0.391208	-0.14445	-0.437373	0.193383	0.243012	0.531558	Yes	OncomiR
hsa-miR-505-3p	6	Shared	up	0.297234	0.13226	-0.111327	0.0942924	-0.231288	-0.22608	0.326928	0.571892	0.234818	-0.289754	-0.317437	0.136775	0.332315	0.503603	Yes	NA
hsa-miR-424-3p	6	Paired T vs AN	up	-0.207326	0.0738817	-0.215482	0.00577846	-0.288772	0.012754	0.0733233	0.000976479	-0.0912321	-0.265606	-0.529709	-0.369305	-0.208236	-0.0556717	Yes	NA
hsa-miR-10b-5p	6	Shared	up	-0.469213	-0.173235	-0.512118	-0.167502	0.0120684	0.135759	0.303951	0.122043	-0.295072	0.164663	-0.20957	-0.283326	-0.370797	-0.136068	Yes	OncomiR
hsa-miR-450b-5p	6	Shared	up	-0.110039	-0.578176	-0.523622	-0.587455	0.0914883	0.398147	0.433669	0.349741	0.163104	0.0824932	-0.418866	-0.0995715	-0.479191	0.22712	Yes	NA
hsa-miR-503-5p	6	Paired T vs AN	up	-0.131448	-0.257256	-0.37606	-0.355173	0.0162198	0.234205	0.209674	0.247454	0.129326	-0.0693347	-0.356189	-0.132561	-0.177305	0.0911858	Yes	NA
hsa-miR-1911-5p	7	T vs HN	up	0.4662	0.474727	0.501745	0.437921	0.123837	-0.456868	-0.197702	0.439619	0.196982	0.179537	0.104908	0.100357	0.501575	0.263673	Yes	NA
NovelmiRNA-1734	7	Shared	up	0.68054	0.213665	0.529645	0.103233	0.3742	-0.0788582	-0.529668	0.245174	0.51543	0.0893501	0.182539	-0.104462	0.358302	0.438848	No	NA
hsa-miR-185-5p	7	T vs HN	down	0.337932	0.823379	0.635135	0.724296	-0.437231	-0.480799	-0.511998	-0.0575725	0.00890781	-0.369192	-0.365838	-0.17537	0.467066	0.0178762	Yes	NA
hsa-miR-486-5p	7	T vs HN	down	0.120777	0.745249	0.641479	0.725836	-0.300675	-0.564036	-0.642667	-0.35039	-0.331408	-0.328959	-0.135349	-0.278743	0.152151	-0.22464	Yes	NA
NovelmiRNA-2497	8	Paired T vs AN	down	-0.094825	-0.284702	-0.0151083	-0.16467	0.144525	0.165955	0.172208	-0.136286	-0.0216091	0.380139	0.293427	0.186347	-0.210877	-0.165903	No	NA
NovelmiRNA-2786	8	T vs HN	up	0.102388	-0.0715691	0.372404	-0.0326149	0.216192	-0.0357385	-0.176339	-0.279346	0.113125	0.278655	0.457593	0.183765	-0.036152	-0.268439	No	NA
hsa-miR-324-3p	8	Paired T vs AN	up	-0.338579	-0.460089	-0.346199	-0.38318	0.167987	0.170879	0.600167	0.209134	-0.0343326	0.578995	0.186722	0.246208	-0.326365	-0.271267	Yes	NA
hsa-miR-873-5p	8	T vs HN	up	-0.219245	-0.367974	-0.119608	-0.234863	0.133695	0.213445	0.1445	-0.180368	-0.239072	0.341481	0.0510013	-0.0611998	-0.566028	-0.184145	Yes	NA
NovelmiRNA-3493	8	T vs HN	up	-0.418261	-0.305554	-0.297994	-0.309688	0.446156	0.646187	-0.52772	-0.605786	-0.314695	0.163977	0.134121	-0.520418	-0.469228	-0.214848	No	NA
NovelmiRNA-880	8	T vs HN	down	NA	NA	NA	NA	NA	NA	NA	NA	NA	NA	NA	NA	NA	NA	No	NA
hsa-miR-378d	8	Shared	up	-0.420769	-0.444019	-0.356218	-0.354025	0.229974	0.242105	-0.115726	-0.493757	-0.446415	-0.181158	0.199121	-0.144285	-0.565345	-0.218115	Yes	NA
hsa-miR-3074-5p	8	Paired T vs AN	up	0.114431	0.226632	0.100896	0.275583	-0.198281	-0.222369	-0.325204	-0.302931	-0.194866	-0.572798	-0.235217	-0.542236	-0.212615	0.233601	Yes	NA
hsa-miR-362-5p	8	Paired T vs AN	up	0.02884	-0.496988	-0.49882	-0.502273	0.807974	0.590572	-0.0850641	0.372637	0.126746	0.562875	0.175791	-0.512251	-0.372793	0.551263	Yes	NA

### Sheet: Medulloblastoma
miRNA	miRNA cluster	Category	direction	Macrophage M1 (x)-correlation	Macrophage M2 (x)-correlation	immune score (x)-correlation	microenvironment score (x)-correlation	B cell (q)-correlation	NK cell (q)-correlation	T cell CD4+ (non-regulatory) (q)-correlation	T cell regulatory (Tregs) (q)-correlation	CD4-correlation	CD8A-correlation	GZMA-correlation	GZMB-correlation	PRF1-correlation	IFNG-correlation	Annotated-correlation	OncomiR/TS miRNA
hsa-miR-378i	1	Paired T vs AN	down	-0.393009	-0.392914	-0.363968	-0.509445	0.216614	-0.209523	-0.231234	-0.65316	-0.293245	-0.360697	-0.650152	-0.638869	-0.202621	-0.401942	Yes	NA
hsa-miR-1269a	1	T vs HN	up	-0.115059	-0.135254	-0.0439962	-0.305781	0.429511	0.153543	-0.117563	-0.41776	0.0721639	0.0314255	-0.39645	-0.400194	-0.0299504	-0.127252	Yes	NA
hsa-miR-455-5p	1	T vs HN	up	-0.356402	-0.31714	-0.342248	-0.526922	0.117791	-0.196784	-0.414946	-0.53741	-0.231313	-0.286035	-0.590118	-0.533221	-0.142152	-0.369271	Yes	NA
hsa-miR-6499-5p	1	T vs HN	up	-0.110421	-0.275946	-0.0632321	0.0495796	0.171368	-0.396032	0.540092	-0.749585	-0.323077	-0.494381	-0.548386	-0.764295	-0.227088	-0.247996	Yes	NA
hsa-miR-206	1	T vs HN	up	0.101581	-0.0652518	0.128255	0.266981	-0.0667442	-0.501524	0.500769	-0.616313	-0.145514	-0.502212	-0.291086	-0.589472	0.093463	0.0395732	Yes	NA
hsa-miR-891a-5p	1	T vs HN	up	0.486425	0.471131	0.477966	0.339187	-0.396066	-0.270288	-0.271929	-0.0247107	0.413777	-0.0162766	0.18975	0.0374628	0.662129	0.473133	Yes	NA
NovelmiRNA-222	1	Shared	up	0.602389	0.634578	0.545422	0.467615	-0.735067	-0.383915	-0.45054	0.237144	0.448344	-0.0122239	0.403051	0.281226	0.798214	0.581245	No	NA
NovelmiRNA-2786	1	Shared	up	0.284837	0.128183	0.284961	0.457035	-0.322353	-0.606953	0.429309	-0.457552	0.0029757	-0.491278	-0.0251158	-0.364404	0.374497	0.285788	No	NA
NovelmiRNA-78	1	Shared	up	0.541403	0.513698	0.446862	0.665441	-0.96571	-0.705157	-0.070533	0.181496	0.173465	-0.322657	0.456245	0.229901	0.666384	0.532358	No	NA
NovelmiRNA-1756	1	Paired T vs AN	up	0.409118	0.333989	0.326099	0.610123	-0.880592	-0.83297	0.120809	-0.0787475	-0.00208732	-0.522605	0.258353	-0.0252877	0.527699	0.395708	No	NA
NovelmiRNA-1303	1	Paired T vs AN	up	0.441772	0.363506	0.360307	0.644356	-0.878816	-0.811924	0.140538	-0.0490672	0.0367635	-0.487245	0.305678	0.014391	0.555229	0.43834	No	NA
NovelmiRNA-3568	1	Paired T vs AN	up	-0.2329	-0.170557	-0.294951	-0.305916	-0.468061	-0.625972	-0.544966	-0.403911	-0.313736	-0.535356	-0.404382	-0.397364	0.0537972	-0.25	No	NA
NovelmiRNA-3342	1	Paired T vs AN	up	-0.2329	-0.170557	-0.294951	-0.305916	-0.468061	-0.625972	-0.544966	-0.403911	-0.313736	-0.535356	-0.404382	-0.397364	0.0537972	-0.25	No	NA
NovelmiRNA-903	1	Paired T vs AN	up	-0.598835	-0.520884	-0.692788	-0.468396	-0.423181	-0.628056	-0.320634	-0.32718	-0.739584	-0.69482	-0.484713	-0.392388	-0.422149	-0.600064	No	NA
hsa-miR-3065-5p	1	T vs HN	up	-0.141955	-0.0466841	-0.234193	-0.205883	-0.670394	-0.653268	-0.646472	-0.184204	-0.264054	-0.484009	-0.222128	-0.186898	0.143944	-0.15853	Yes	NA
hsa-miR-942-3p	1	Paired T vs AN	up	0.16979	0.234174	0.0688746	0.140794	-0.864567	-0.701934	-0.536349	-0.00816457	-0.0488026	-0.412842	0.0566797	-0.00140438	0.423779	0.146132	Yes	NA
NovelmiRNA-1819	1	Shared	up	0.379891	0.318766	0.294873	0.550577	-0.888812	-0.844602	0.0349995	-0.101698	-0.0151032	-0.534124	0.202061	-0.0565559	0.524221	0.354759	No	NA
hsa-miR-301b-3p	1	T vs HN	up	-0.438131	-0.460628	-0.511655	-0.252921	-0.492335	-0.922143	-0.0762042	-0.679832	-0.695185	-0.920191	-0.56688	-0.671841	-0.228529	-0.450189	Yes	NA
hsa-miR-214-5p	1	T vs HN	up	-0.269949	-0.297838	-0.363909	-0.0358136	-0.681649	-0.977363	-0.0242574	-0.503417	-0.609235	-0.891176	-0.351776	-0.493821	-0.0887967	-0.283009	Yes	NA
hsa-miR-3616-5p	1	T vs HN	up	-0.881094	-0.869399	-0.922169	-0.71274	-0.00782972	-0.594984	-0.0505547	-0.776288	-0.917971	-0.899358	-0.787949	-0.7755	-0.606197	-0.775146	Yes	NA
NovelmiRNA-2872	1	Shared	up	-0.396884	-0.447764	-0.474804	-0.132045	-0.533875	-0.969509	0.0913365	-0.657936	-0.714532	-0.957382	-0.49869	-0.646099	-0.227173	-0.406491	No	NA
NovelmiRNA-1805	1	T vs HN	up	-0.391284	-0.430059	-0.470121	-0.158392	-0.545456	-0.962874	0.0161275	-0.650854	-0.67774	-0.928412	-0.505788	-0.632925	-0.188333	-0.398202	No	NA
NovelmiRNA-1470	1	T vs HN	up	-0.384051	-0.412451	-0.46314	-0.179394	-0.551586	-0.95105	-0.0468749	-0.640689	-0.634714	-0.888846	-0.50492	-0.611898	-0.150505	-0.384973	No	NA
hsa-miR-449c-5p	2	T vs HN	up	-0.0727732	-0.237079	-0.113265	0.329256	-0.404511	-0.829491	0.663482	-0.548504	-0.487986	-0.806128	-0.189546	-0.506789	-0.0827512	-0.0764488	Yes	NA
NovelmiRNA-3473	2	Paired T vs AN	up	-0.255648	-0.391326	-0.287617	0.169895	-0.171148	-0.56083	0.726892	-0.403911	-0.584708	-0.650571	-0.193845	-0.397364	-0.363308	-0.25	No	NA
NovelmiRNA-3570	2	Paired T vs AN	up	-0.255648	-0.391326	-0.287617	0.169895	-0.171148	-0.56083	0.726892	-0.403911	-0.584708	-0.650571	-0.193845	-0.397364	-0.363308	-0.25	No	NA
hsa-miR-5683	2	T vs HN	up	0.596218	0.518791	0.643054	0.651242	0.184505	0.521115	0.51355	0.574487	0.590469	0.601366	0.699053	0.597544	0.341124	0.612109	Yes	NA
NovelmiRNA-1734	2	Shared	up	0.39564	0.333994	0.444069	0.467727	0.305331	0.571957	0.514614	0.519738	0.452725	0.57123	0.595005	0.548425	0.15887	0.446713	No	NA
NovelmiRNA-2707	2	Paired T vs AN	up	0.641235	0.513222	0.61059	0.898746	-0.498917	-0.295323	0.578066	0.289099	0.316313	-0.0310921	0.652484	0.356822	0.532117	0.661327	No	NA
NovelmiRNA-2639	2	Shared	up	0.382135	0.382482	0.336109	0.526664	-0.347037	0.0661571	0.205203	0.613565	0.203878	0.205087	0.622431	0.582035	0.222123	0.38243	No	NA
NovelmiRNA-529	2	Shared	up	0.510136	0.513727	0.466635	0.616321	-0.381524	0.113313	0.162835	0.702937	0.384894	0.336252	0.761717	0.713486	0.393051	0.545583	No	NA
hsa-miR-320d	3	Paired T vs AN	up	-0.983193	-0.979861	-0.975702	-0.872443	0.394714	-0.275324	0.0393285	-0.822578	-0.918549	-0.669829	-0.989633	-0.892953	-0.895981	-0.973394	Yes	NA
hsa-miR-378e	3	T vs HN	up	-0.632106	-0.668543	-0.638878	-0.547197	0.0374599	-0.59395	-0.0189094	-0.896653	-0.68607	-0.769502	-0.835279	-0.885608	-0.440613	-0.632639	Yes	NA
hsa-miR-188-3p	3	T vs HN	up	-0.44832	-0.575744	-0.456936	-0.188759	-0.0816049	-0.765214	0.404219	-0.924347	-0.687766	-0.901039	-0.68349	-0.896254	-0.356093	-0.460357	Yes	NA
hsa-miR-130b-3p	3	T vs HN	up	-0.00101511	0.0571634	-0.117729	0.0729818	-0.884284	-0.80115	-0.422559	-0.0697074	-0.270347	-0.561834	-0.0165884	-0.0651176	0.226384	-0.0144699	Yes	NA
hsa-miR-216b-5p	3	Shared	up	-0.0288226	-0.124641	-0.104715	0.354149	-0.57481	-0.743239	0.467906	-0.204495	-0.435995	-0.655436	0.0280265	-0.189113	-0.0524928	-0.0284138	Yes	NA
hsa-miR-216a-5p	3	Paired T vs AN	up	-0.158863	-0.286742	-0.199446	0.259169	-0.258739	-0.558373	0.692336	-0.296426	-0.505084	-0.59844	-0.0805761	-0.287943	-0.266853	-0.153285	Yes	Tumor suppressor
hsa-miR-217-5p	3	Shared	up	-0.0295514	-0.158563	-0.0645777	0.372156	-0.250301	-0.450653	0.717578	-0.155086	-0.364594	-0.459117	0.0678277	-0.143479	-0.170158	-0.0221483	Yes	NA
hsa-miR-486-5p	3	T vs HN	down	-0.506817	-0.667271	-0.436425	-0.232545	0.6256	-0.0460887	0.83209	-0.699421	-0.545542	-0.397148	-0.568308	-0.696093	-0.670533	-0.497912	Yes	NA
hsa-miR-130a-3p	3	T vs HN	up	-0.269072	-0.299402	-0.364691	-0.0188893	-0.686254	-0.975541	0.00465368	-0.485519	-0.616588	-0.889663	-0.331534	-0.475146	-0.098933	-0.279744	Yes	NA
hsa-miR-345-5p	3	T vs HN	up	-0.213604	-0.277439	-0.303859	0.100372	-0.668861	-0.973055	0.188134	-0.471631	-0.604493	-0.890543	-0.263907	-0.455335	-0.0953793	-0.221563	Yes	NA
hsa-miR-362-5p	3	T vs HN	up	-0.504791	-0.635294	-0.534168	-0.142786	-0.161909	-0.823608	0.522569	-0.850258	-0.808589	-0.96516	-0.623868	-0.834221	-0.460683	-0.508595	Yes	NA
hsa-miR-1343-3p	3	Paired T vs AN	up	0.19371	0.318517	0.0803774	0.174857	-0.793673	-0.331983	-0.547894	0.486839	0.0631212	0.0213615	0.35506	0.48989	0.281967	0.146867	Yes	NA
hsa-miR-135b-5p	3	T vs HN	up	0.480342	0.533903	0.557541	0.171484	0.46672	0.926219	-0.176982	0.646895	0.802189	0.964203	0.516767	0.647163	0.359763	0.487639	Yes	OncomiR
hsa-miR-204-5p	3	T vs HN	up	0.0378513	0.174769	0.0392318	-0.134866	0.218093	0.69039	-0.342499	0.703992	0.281611	0.671197	0.360952	0.644757	-0.0726735	0.047747	Yes	NA
NovelmiRNA-1300	4	Paired T vs AN	down	NA	NA	NA	NA	NA	NA	NA	NA	NA	NA	NA	NA	NA	NA	No	NA
hsa-miR-324-3p	4	T vs HN	down	NA	NA	NA	NA	NA	NA	NA	NA	NA	NA	NA	NA	NA	NA	Yes	NA
hsa-miR-106b-3p	4	T vs HN	down	NA	NA	NA	NA	NA	NA	NA	NA	NA	NA	NA	NA	NA	NA	Yes	NA
NovelmiRNA-1378	4	Paired T vs AN	down	NA	NA	NA	NA	NA	NA	NA	NA	NA	NA	NA	NA	NA	NA	No	NA
hsa-miR-203b-3p	4	T vs HN	down	-0.415158	-0.36193	-0.453975	-0.264134	0.0374352	0.0425328	0.0631475	0.130168	-0.392431	-0.0332865	-0.0737097	0.110232	-0.504885	-0.401006	Yes	Tumor suppressor
NovelmiRNA-3495	4	Paired T vs AN	down	-0.417285	-0.332283	-0.337836	-0.631677	0.860896	0.827036	-0.17029	0.0879679	-0.000562294	0.523853	-0.263889	0.0381967	-0.521138	-0.407801	No	NA
hsa-miR-3200-3p	5	T vs HN	down	0.0366563	0.228234	0.0419265	-0.310718	0.213051	0.723777	-0.719382	0.664337	0.387611	0.736997	0.259542	0.60773	0.0444401	0.0394381	Yes	NA
NovelmiRNA-696	5	Paired T vs AN	down	-0.255648	-0.0799186	-0.272706	-0.444851	0.187852	0.524345	-0.544966	0.49094	0.00777988	0.446787	0.0638323	0.414715	-0.278725	-0.25	No	NA
hsa-miR-3617-3p	5	T vs HN	down	NA	NA	NA	NA	NA	NA	NA	NA	NA	NA	NA	NA	NA	NA	Yes	NA
NovelmiRNA-3629	5	T vs HN	down	NA	NA	NA	NA	NA	NA	NA	NA	NA	NA	NA	NA	NA	NA	No	NA
NovelmiRNA-2976	5	Paired T vs AN	down	NA	NA	NA	NA	NA	NA	NA	NA	NA	NA	NA	NA	NA	NA	No	NA
hsa-miR-219a-5p	6	T vs HN	down	0.621452	0.697554	0.673641	0.260001	0.199913	0.756279	-0.389261	0.687597	0.899186	0.914138	0.596411	0.702175	0.593292	0.625113	Yes	NA
hsa-miR-421	6	Shared	down	NA	NA	NA	NA	NA	NA	NA	NA	NA	NA	NA	NA	NA	NA	Yes	NA
NovelmiRNA-1735	6	Paired T vs AN	down	NA	NA	NA	NA	NA	NA	NA	NA	NA	NA	NA	NA	NA	NA	No	NA
hsa-miR-378d	6	T vs HN	up	-0.417467	-0.591666	-0.348077	-0.126224	0.578021	-0.0626032	0.886335	-0.659577	-0.48728	-0.382863	-0.487537	-0.648878	-0.593265	-0.408239	Yes	NA
NovelmiRNA-280	6	T vs HN	up	-0.417325	-0.590304	-0.344979	-0.136073	0.598839	-0.0416718	0.878665	-0.659352	-0.470716	-0.359014	-0.493135	-0.648429	-0.592855	-0.407956	No	NA
hsa-miR-2355-3p	6	Paired T vs AN	down	-0.255648	-0.391326	-0.287617	0.169895	-0.171148	-0.56083	0.726892	-0.403911	-0.584708	-0.650571	-0.193845	-0.397364	-0.363308	-0.25	Yes	NA
hsa-miR-136-3p	6	Paired T vs AN	down	-0.607397	-0.730827	-0.583641	-0.386442	0.232171	-0.539383	0.442637	-0.988605	-0.722696	-0.786427	-0.822441	-0.972099	-0.554224	-0.611592	Yes	NA
