## Supplementary material for "Pan-pediatric brain tumor microRNA networks define immune microenvironment states and responses to CAR T-cell therapy": tableS4

### Sheet: S4
miRNA	human_miRNA_id	mouse_miRNA_id	class	source
miR-10b	hsa-miR-10b-5p	mmu-miR-10b-5p	OncomiR	https://pubmed.ncbi.nlm.nih.gov/17898713/
miR-10b	hsa-miR-10b-3p	mmu-miR-10b-3p	OncomiR
miR-93	hsa-miR-93-5p	mmu-miR-93-5p	OncomiR	https://www.nature.com/articles/srep23772
miR-93	hsa-miR-93-3p	mmu-miR-93-3p	OncomiR
miR-135b	hsa-miR-135b-3p	mmu-miR-135b-3p	OncomiR	https://www.nature.com/articles/ncomms2876
miR-135b	hsa-miR-135b-5p	mmu-miR-135b-5p	OncomiR
miR-183-5p	hsa-miR-183-5p	mmu-miR-183-5p	OncomiR	https://pubmed.ncbi.nlm.nih.gov/30070321/
miR-208a	hsa-miR-208a-3p	mmu-miR-208a-3p	OncomiR	https://pmc.ncbi.nlm.nih.gov/articles/PMC6755238/#:~:text=Herein%2C%20the%20results%20demonstrated%20that,for%20treating%20patients%20with%20NSCLC.
miR-208a	hsa-miR-208a-5p	mmu-miR-208a-5p	OncomiR
miR-221	hsa-miR-221-3p	mmu-miR-221-3p	OncomiR	https://pmc.ncbi.nlm.nih.gov/articles/PMC4943968/
miR-221	hsa-miR-221-5p	mmu-miR-221-5p	OncomiR
miR-222	hsa-miR-222-3p	mmu-miR-222-3p	OncomiR	https://pmc.ncbi.nlm.nih.gov/articles/PMC4943968/
miR-222	hsa-miR-222-5p	mmu-miR-222-5p	OncomiR
miR-372	hsa-miR-372-3p		OncomiR	https://pmc.ncbi.nlm.nih.gov/articles/PMC3551676/
miR-372	hsa-miR-372-5p		OncomiR
miR-373	hsa-miR-373-3p		OncomiR	https://www.tandfonline.com/doi/pdf/10.2147/OTT.S205582
miR-373	hsa-miR-373-5p		OncomiR
miR-24	hsa-miR-24-1-5p	mmu-miR-24-1-5p	OncomiR	https://link.springer.com/article/10.1007/s11011-024-01394-9
miR-24	hsa-miR-24-2-5p	mmu-miR-24-2-5p	OncomiR
miR-24	hsa-miR-24-3p	mmu-miR-24-3p	OncomiR
miR-23	hsa-miR-23a-5p	mmu-miR-23a-5p	OncomiR	https://link.springer.com/article/10.1007/s11011-024-01394-9
miR-23	hsa-miR-23a-3p	mmu-miR-23a-3p	OncomiR
miR-23	hsa-miR-23b-5p	mmu-miR-23b-5p	OncomiR
miR-23	hsa-miR-23b-3p	mmu-miR-23b-3p	OncomiR
miR-27	hsa-miR-27a-3p	mmu-miR-27a-3p	OncomiR	https://link.springer.com/article/10.1007/s11011-024-01394-9
miR-27	hsa-miR-27a-5p	mmu-miR-27a-5p	OncomiR
miR-27	hsa-miR-27b-3p	mmu-miR-27b-3p	OncomiR
miR-27	hsa-miR-27b-5p	mmu-miR-27b-5p	OncomiR
miR-196b	hsa-miR-196b-5p	mmu-miR-196b-5p	OncomiR	https://pubmed.ncbi.nlm.nih.gov/25233933/
miR-196b	hsa-miR-196b-3p	mmu-miR-196b-3p	OncomiR
miR-127	hsa-miR-127-3p	mmu-miR-127-3p	OncomiR	https://www.spandidos-publications.com/10.3892/or.2014.3055
miR-127	hsa-miR-127-5p	mmu-miR-127-5p	OncomiR
miR-197-3p	hsa-miR-197-3p		OncomiR	https://pubmed.ncbi.nlm.nih.gov/24488097/
miR-21	hsa-miR-21-3p	mmu-miR-21a-3p	OncomiR	https://pubmed.ncbi.nlm.nih.gov/16024602/
miR-21	hsa-miR-21-5p	mmu-miR-21a-5p	OncomiR
miR-155	hsa-miR-155-5p	mmu-miR-155-3p	OncomiR	https://pubmed.ncbi.nlm.nih.gov/20354188/
miR-155	hsa-miR-155-3p	mmu-miR-155-5p	OncomiR
miR-17-5p	hsa-miR-17-5p	mmu-miR-17-5p	OncomiR
miR-18a	hsa-miR-18a-3p	mmu-miR-18a-3p	OncomiR
miR-18a	hsa-miR-18a-5p	mmu-miR-18a-5p	OncomiR
miR-19a	hsa-miR-19a-3p	mmu-miR-19a-3p	OncomiR
miR-19a	hsa-miR-19a-5p	mmu-miR-19a-5p	OncomiR
miR-19b	hsa-miR-19b-3p	mmu-miR-19b-3p	OncomiR
miR-19b	hsa-miR-19b-1-5p	mmu-miR-19b-1-5p	OncomiR
miR-19b	hsa-miR-19b-2-5p	mmu-miR-19b-2-5p	OncomiR
miR-20a	hsa-miR-20a-5p	mmu-miR-20a-5p	OncomiR
miR-20a	hsa-miR-20a-3p	mmu-miR-20a-3p	OncomiR
miR-92	hsa-miR-92b-3p	mmu-miR-92a-3p	OncomiR
miR-92	hsa-miR-92a-1-5p	mmu-miR-92a-2-5p	OncomiR
miR-92	hsa-miR-92a-2-5p	mmu-miR-92b-3p	OncomiR
miR-92	hsa-miR-92b-5p	mmu-miR-92a-1-5p	OncomiR
miR-92		mmu-miR-92b-5p	OncomiR
miR-15a	hsa-miR-15a-3p	mmu-miR-15a-3p	Tumor suppressor	https://pmc.ncbi.nlm.nih.gov/articles/PMC8979810/
miR-15a	hsa-miR-15a-5p	mmu-miR-15a-5p	Tumor suppressor
miR-16-1	hsa-miR-16-1-3p	mmu-miR-16-1-3p	Tumor suppressor	https://pmc.ncbi.nlm.nih.gov/articles/PMC5593589/
miR-34a	hsa-miR-34a-3p	mmu-miR-34a-3p	Tumor suppressor	https://www.pnas.org/doi/10.1073/pnas.0707351104
miR-34a	hsa-miR-34a-5p	mmu-miR-34a-5p	Tumor suppressor
miR-34b	hsa-miR-34b-3p	mmu-miR-34b-3p	Tumor suppressor	https://pubmed.ncbi.nlm.nih.gov/23314612/
miR-34b	hsa-miR-34b-5p	mmu-miR-34b-5p	Tumor suppressor
miR-34c	hsa-miR-34c-5p	mmu-miR-34c-5p	Tumor suppressor	https://pmc.ncbi.nlm.nih.gov/articles/PMC6647009/
miR-34c	hsa-miR-34c-3p	mmu-miR-34c-3p	Tumor suppressor
miR-124	hsa-miR-124-3p	mmu-miR-124-3p	Tumor suppressor	https://pmc.ncbi.nlm.nih.gov/articles/PMC8198231/
miR-124	hsa-miR-124-5p	mmu-miR-124-5p	Tumor suppressor
miR-125a	hsa-miR-125a-5p	mmu-miR-125a-5p	Tumor suppressor	https://pmc.ncbi.nlm.nih.gov/articles/PMC4694830/
miR-125a	hsa-miR-125a-3p	mmu-miR-125a-3p	Tumor suppressor
miR-125b	hsa-miR-125b-5p	mmu-miR-125b-5p	Tumor suppressor	https://aacrjournals.org/cancerres/article/71/10/3552/567653/miR-125b-Is-Methylated-and-Functions-as-a-Tumor
miR-125b	hsa-miR-125b-1-3p	mmu-miR-125b-2-3p	Tumor suppressor
miR-125b	hsa-miR-125b-2-3p	mmu-miR-125b-1-3p	Tumor suppressor
miR-143	hsa-miR-143-3p	mmu-miR-143-3p	Tumor suppressor	https://pmc.ncbi.nlm.nih.gov/articles/PMC4170647/
miR-143	hsa-miR-143-5p	mmu-miR-143-5p	Tumor suppressor
miR-145	hsa-miR-145-5p	mmu-miR-145a-5p	Tumor suppressor	https://pmc.ncbi.nlm.nih.gov/articles/PMC6349084/
miR-145	hsa-miR-145-3p	mmu-miR-145-3p	Tumor suppressor
let-7a	hsa-let-7a-5p	mmu-let-7a-5p	Tumor suppressor	https://pubmed.ncbi.nlm.nih.gov/19787239/
let-7a	hsa-let-7a-3p	mmu-let-7a-1-3p	Tumor suppressor
let-7a	hsa-let-7a-2-3p	mmu-let-7a-2-3p	Tumor suppressor
let-7b	hsa-let-7b-5p	mmu-let-7b-5p	Tumor suppressor	https://pmc.ncbi.nlm.nih.gov/articles/PMC6341898/
let-7b	hsa-let-7b-3p	mmu-let-7b-3p	Tumor suppressor
let-7c	hsa-let-7c-5p	mmu-let-7c-5p	Tumor suppressor	https://pmc.ncbi.nlm.nih.gov/articles/PMC3256915/
let-7c	hsa-let-7c-3p	mmu-let-7c-1-3p	Tumor suppressor
let-7c		mmu-let-7c-2-3p	Tumor suppressor
miR-200a	hsa-miR-200a-3p	mmu-miR-200a-3p	Tumor suppressor	https://pmc.ncbi.nlm.nih.gov/articles/PMC6307448/
miR-200a	hsa-miR-200a-5p	mmu-miR-200a-5p	Tumor suppressor
miR-200b	hsa-miR-200b-3p	mmu-miR-200b-3p	Tumor suppressor	https://www.thelancet.com/article/S2352-3964(19)30349-4/fulltext
miR-200b	hsa-miR-200b-5p	mmu-miR-200b-5p	Tumor suppressor
miR-200c	hsa-miR-200c-3p	mmu-miR-200c-3p	Tumor suppressor	https://pmc.ncbi.nlm.nih.gov/articles/PMC10003123/
miR-200c	hsa-miR-200c-5p	mmu-miR-200c-5p	Tumor suppressor
miR-205	hsa-miR-205-3p	mmu-miR-205-3p	Tumor suppressor	https://pmc.ncbi.nlm.nih.gov/articles/PMC3583473/
miR-205	hsa-miR-205-5p	mmu-miR-205-5p	Tumor suppressor
miR-29a	hsa-miR-29a-3p	mmu-miR-29a-3p	Tumor suppressor	https://pmc.ncbi.nlm.nih.gov/articles/PMC5431235/
miR-29a	hsa-miR-29a-5p	mmu-miR-29a-5p	Tumor suppressor
miR-29b	hsa-miR-29b-3p	mmu-miR-29b-3p	Tumor suppressor	https://www.nature.com/articles/cddis2014304
miR-29b	hsa-miR-29b-1-5p	mmu-miR-29b-1-5p	Tumor suppressor
miR-29b	hsa-miR-29b-2-5p	mmu-miR-29b-2-5p	Tumor suppressor
miR-29c	hsa-miR-29c-3p	mmu-miR-29c-3p	Tumor suppressor	https://pmc.ncbi.nlm.nih.gov/articles/PMC5956756/
miR-29c	hsa-miR-29c-5p	mmu-miR-29c-5p	Tumor suppressor
miR-30a	hsa-miR-30a-5p	mmu-miR-30a-5p	Tumor suppressor	https://ascopubs.org/doi/10.1200/JCO.2018.36.4_suppl.84
miR-30a	hsa-miR-30a-3p	mmu-miR-30a-3p	Tumor suppressor
miR-30b	hsa-miR-30b-5p	mmu-miR-30b-5p	Tumor suppressor	https://pubmed.ncbi.nlm.nih.gov/24293274/
miR-30b	hsa-miR-30b-3p	mmu-miR-30b-3p	Tumor suppressor
miR-30c	hsa-miR-30c-5p	mmu-miR-30c-5p	Tumor suppressor	https://pmc.ncbi.nlm.nih.gov/articles/PMC9972042/
miR-30c	hsa-miR-30c-2-3p	mmu-miR-30c-1-3p	Tumor suppressor
miR-30c	hsa-miR-30c-1-3p	mmu-miR-30c-2-3p	Tumor suppressor
miR-101	hsa-miR-101-3p	mmu-miR-101a-3p	Tumor suppressor	https://pmc.ncbi.nlm.nih.gov/articles/PMC9739992/
miR-101	hsa-miR-101-5p	mmu-miR-101a-5p	Tumor suppressor
miR-101	hsa-miR-101-2-5p	mmu-miR-101b-5p	Tumor suppressor
miR-122	hsa-miR-122-5p	mmu-miR-122-5p	Tumor suppressor	https://pubmed.ncbi.nlm.nih.gov/19296470/
miR-122	hsa-miR-122-3p	mmu-miR-122-3p	Tumor suppressor
miR-184	hsa-miR-184	mmu-miR-184-3p	Tumor suppressor	https://pmc.ncbi.nlm.nih.gov/articles/PMC6876683/
miR-184	hsa-miR-184	mmu-miR-184-5p	Tumor suppressor
miR-137	hsa-miR-137-3p	mmu-miR-137-3p	Tumor suppressor	https://pmc.ncbi.nlm.nih.gov/articles/PMC4494958/
miR-137	hsa-miR-137-5p	mmu-miR-137-5p	Tumor suppressor
miR-146a	hsa-miR-146a-5p	mmu-miR-146a-5p	Tumor suppressor	https://pmc.ncbi.nlm.nih.gov/articles/PMC11896294/
miR-146a	hsa-miR-146a-3p	mmu-miR-146a-3p	Tumor suppressor
miR-149	hsa-miR-149-5p	mmu-miR-149-5p	Tumor suppressor	https://aacrjournals.org/cancerres/article/74/18/5256/597341/miR149-Functions-as-a-Tumor-Suppressor-by
miR-149	hsa-miR-149-3p	mmu-miR-149-3p	Tumor suppressor
miR-193b	hsa-miR-193b-3p	mmu-miR-193b-3p	Tumor suppressor	https://pmc.ncbi.nlm.nih.gov/articles/PMC6403503/
miR-193b	hsa-miR-193b-5p	mmu-miR-193b-5p	Tumor suppressor
miR-203	hsa-miR-203a-3p	mmu-miR-203a-3p	Tumor suppressor	https://pmc.ncbi.nlm.nih.gov/articles/PMC4725318/
miR-203	hsa-miR-203a-5p	mmu-miR-203a-5p	Tumor suppressor
miR-203	hsa-miR-203b-3p	mmu-miR-203b-3p	Tumor suppressor
miR-203	hsa-miR-203b-5p	mmu-miR-203b-5p	Tumor suppressor
miR-218	hsa-miR-218-5p	mmu-miR-218-5p	Tumor suppressor	https://pmc.ncbi.nlm.nih.gov/articles/PMC6896272/
miR-218	hsa-miR-218-1-3p	mmu-miR-218-1-3p	Tumor suppressor
miR-218	hsa-miR-218-2-3p	mmu-miR-218-2-3p	Tumor suppressor
miR-223	hsa-miR-223-3p	mmu-miR-223-3p	Tumor suppressor	https://pubmed.ncbi.nlm.nih.gov/33951281/
miR-223	hsa-miR-223-5p	mmu-miR-223-5p	Tumor suppressor
miR-451	hsa-miR-451a	mmu-miR-451a	Tumor suppressor	https://pubmed.ncbi.nlm.nih.gov/21358675/
miR-451	hsa-miR-451b	mmu-miR-451b	Tumor suppressor
miR-506	hsa-miR-506-3p		Tumor suppressor	https://pubmed.ncbi.nlm.nih.gov/24608427/
miR-506	hsa-miR-506-5p		Tumor suppressor
miR-612	hsa-miR-612		Tumor suppressor	https://pmc.ncbi.nlm.nih.gov/articles/PMC5919718/
miR-7	hsa-miR-7-5p	mmu-miR-7a-5p	Tumor suppressor	https://pmc.ncbi.nlm.nih.gov/articles/PMC5360436/
miR-7	hsa-miR-7-1-3p	mmu-miR-7b-5p	Tumor suppressor
miR-7	hsa-miR-7-2-3p	mmu-miR-7a-1-3p	Tumor suppressor
miR-7		mmu-miR-7a-2-3p	Tumor suppressor
miR-7		mmu-miR-7b-3p	Tumor suppressor
miR-9	hsa-miR-9-5p	mmu-miR-9-5p	Tumor suppressor	https://pmc.ncbi.nlm.nih.gov/articles/PMC6614627/
miR-9	hsa-miR-9-3p	mmu-miR-9-3p	Tumor suppressor
miR-100	hsa-miR-100-5p	mmu-miR-100-5p	Tumor suppressor	https://pmc.ncbi.nlm.nih.gov/articles/PMC11875724/
miR-100	hsa-miR-100-3p	mmu-miR-100-3p	Tumor suppressor
miR-181a	hsa-miR-181a-5p	mmu-miR-181a-5p	Tumor suppressor	https://pmc.ncbi.nlm.nih.gov/articles/PMC10725356/
miR-181a	hsa-miR-181a-3p	mmu-miR-181a-1-3p	Tumor suppressor
miR-181a	hsa-miR-181a-2-3p	mmu-miR-181a-2-3p	Tumor suppressor
miR-181b	hsa-miR-181b-5p	mmu-miR-181b-5p	Tumor suppressor	https://pmc.ncbi.nlm.nih.gov/articles/PMC3596691/
miR-181b	hsa-miR-181b-3p	mmu-miR-181b-1-3p	Tumor suppressor
miR-181b	hsa-miR-181b-2-3p	mmu-miR-181b-2-3p	Tumor suppressor
miR-215	hsa-miR-215-5p	mmu-miR-215-5p	Tumor suppressor	https://pmc.ncbi.nlm.nih.gov/articles/PMC4579799/
miR-215	hsa-miR-215-3p	mmu-miR-215-3p	Tumor suppressor
miR-195	hsa-miR-195-5p	mmu-miR-195a-5p	Tumor suppressor	https://pmc.ncbi.nlm.nih.gov/articles/PMC4943968/
miR-195	hsa-miR-195-3p	mmu-miR-195a-3p	Tumor suppressor
miR-216a	hsa-miR-216a-5p	mmu-miR-216a-5p	Tumor suppressor	https://pmc.ncbi.nlm.nih.gov/articles/PMC9899407/
miR-216a	hsa-miR-216a-3p	mmu-miR-216a-3p	Tumor suppressor
miR-320a	hsa-miR-320a-3p	mmu-miR-320-3p	Tumor suppressor	https://pubmed.ncbi.nlm.nih.gov/33833996/
miR-320a	hsa-miR-320a-5p	mmu-miR-320-5p	Tumor suppressor
miR-199a	hsa-miR-199a-5p	mmu-miR-199a-5p	Tumor suppressor	https://pmc.ncbi.nlm.nih.gov/articles/PMC4943968/
miR-199a	hsa-miR-199a-3p	mmu-miR-199a-3p	Tumor suppressor
