## Supplementary material for "Pan-pediatric brain tumor microRNA networks define immune microenvironment states and responses to CAR T-cell therapy": tableS7

### Sheet: Mouse metadata
match_id	RNA_sample_id	miRNA_sample_id	external_aliquot_id	organism	Day	Treatment	RNA_library	miRNA-Seq	RNA-Seq
14_B7H3 CAR_rep_1	Day14-B7H3-Tube1	Day14-B7H3-Tube1	rep_1	Mus musculus	14	B7H3 CAR	poly-A	TRUE	TRUE
14_B7H3 CAR_rep_2	Day14-B7H3-Tube2-resub	Day14-B7H3-Tube2	rep_2	Mus musculus	14	B7H3 CAR	poly-A	TRUE	TRUE
14_B7H3 CAR_rep_3	NA	RESUB-Day14-B7H3-Tube3	rep_3	Mus musculus	14	B7H3 CAR	NA	TRUE	FALSE
14_B7H3 Ctrl CAR_rep_1	Day14-Ctrl-Tube1-resub	Day14-Ctrl-Tube4	rep_1	Mus musculus	14	B7H3 Ctrl CAR	poly-A	TRUE	TRUE
14_B7H3 Ctrl CAR_rep_2	Day14-Ctrl-Tube2-resub	Day14-Ctrl-Tube5	rep_2	Mus musculus	14	B7H3 Ctrl CAR	poly-A	TRUE	TRUE
14_B7H3 Ctrl CAR_rep_3	Day14-Ctrl-Tube3-resub	Day14-Ctrl-Tube6	rep_3	Mus musculus	14	B7H3 Ctrl CAR	poly-A	TRUE	TRUE
14_Untreated_rep_1	Day14-Untreated	Day14-Untreated-Tube7	rep_1	Mus musculus	14	Untreated	poly-A	TRUE	TRUE
21_B7H3 CAR_rep_1	Day21-B7H3-Tube1	Day21-B7H3-Tube8	rep_1	Mus musculus	21	B7H3 CAR	poly-A	TRUE	TRUE
21_B7H3 CAR_rep_2	Day21-B7H3-Tube2	Day21-B7H3-Tube9	rep_2	Mus musculus	21	B7H3 CAR	poly-A	TRUE	TRUE
21_B7H3 CAR_rep_3	Day21-B7H3-Tube3	Day21-B7H3-Tube10	rep_3	Mus musculus	21	B7H3 CAR	poly-A	TRUE	TRUE
21_B7H3 Ctrl CAR_rep_1	Day21-Ctrl-Tube1	Day21-Ctrl-Tube11	rep_1	Mus musculus	21	B7H3 Ctrl CAR	poly-A	TRUE	TRUE
21_B7H3 Ctrl CAR_rep_2	Day21-Ctrl-Tube2	Day21-Ctrl-Tube12	rep_2	Mus musculus	21	B7H3 Ctrl CAR	poly-A	TRUE	TRUE
21_B7H3 Ctrl CAR_rep_3	Day21-Ctrl-Tube3	Day21-Ctrl-Tube13	rep_3	Mus musculus	21	B7H3 Ctrl CAR	poly-A	TRUE	TRUE
21_Untreated_rep_1	Day21-Untreated-Tube1-resub	Day21-Untreated-Tube14	rep_1	Mus musculus	21	Untreated	poly-A	TRUE	TRUE
21_Untreated_rep_2	Day21-Untreated-Tube2-resub	Day21-Untreated-Tube15	rep_2	Mus musculus	21	Untreated	poly-A	TRUE	TRUE
