## Supplementary material for "Pan-pediatric brain tumor microRNA networks define immune microenvironment states and responses to CAR T-cell therapy": tableS9

### Sheet: Cluster membership
mirna_id	row_cluster	expr_pattern
mmu-miR-532-5p	1	B7H3 up, Day21
mmu-miR-10b-5p	1	B7H3 up, multiple
mmu-miR-10a-5p	1	B7H3 up, Day21
mmu-miR-669c-5p	1	B7H3 up, Day21
mmu-miR-196b-5p	1	B7H3 up, Day21
mmu-miR-21a-5p	1	B7H3 up, multiple
mmu-miR-1843a-5p	1	B7H3 up, Day14
mmu-miR-490-3p	1	B7H3 up, Day21
mmu-miR-330-5p	1	B7H3 up, multiple
mmu-miR-1947-5p	1	B7H3 up, Day21
mmu-miR-32-5p	1	B7H3 up, Day14
mmu-miR-126a-3p	1	B7H3 up, Day21
mmu-miR-672-5p	1	B7H3 up, multiple
mmu-miR-423-3p	1	B7H3 up, Day21
mmu-miR-760-3p	1	B7H3 up, Day21
mmu-miR-770-3p	1	B7H3 up, Day21
mmu-miR-503-3p	1	B7H3 up, Day21
mmu-miR-5126	1	B7H3 up, Day21
mmu-miR-146a-5p	1	B7H3 up, multiple
mmu-miR-25-3p	1	B7H3 up, Day21
mmu-miR-92a-2-3p	1	B7H3 up, Day21
mmu-miR-92a-1-3p	1	B7H3 up, multiple
mmu-miR-106b-5p	1	B7H3 up, Day14
NovelmiRNA-1265	1	B7H3 up, Day14
mmu-miR-8120	2	B7H3 up, Day21
mmu-miR-128-3p	2	B7H3 down, Day14
mmu-miR-128-2-3p	2	B7H3 down, Day14
mmu-miR-7043-3p	2	B7H3 up, Day21
NovelmiRNA-325	2	B7H3 up, Day21
mmu-miR-671-3p	2	B7H3 up, Day21
mmu-miR-1964-3p	2	B7H3 up, Day21
mmu-miR-1191a	2	B7H3 up, Day21
mmu-miR-501-3p	2	B7H3 up, Day21
mmu-miR-1198-5p	2	B7H3 up, Day21
mmu-miR-361-3p	2	B7H3 up, Day21
mmu-miR-1943-5p	2	B7H3 up, Day21
mmu-miR-148a-3p	2	B7H3 up, Day21
mmu-miR-1981-5p	2	B7H3 up, Day21
mmu-miR-7224-3p	2	B7H3 down, Day14
mmu-miR-151-5p	2	B7H3 up, Day21
mmu-miR-467d-5p	3	B7H3 down, Day14
NovelmiRNA-1309	3	B7H3 down, Day21
mmu-let-7d-5p	3	B7H3 down, Day14
mmu-miR-191-5p	3	B7H3 down, Day21
mmu-miR-26a-5p	3	B7H3 down, Day14
mmu-miR-340-5p	3	B7H3 down, Day14
mmu-let-7a-5p	3	B7H3 down, Day14
mmu-let-7c-5p	3	B7H3 down, Day14
mmu-miR-204-5p	3	B7H3 down, Day14
mmu-miR-6958-3p	3	B7H3 down, Day14
mmu-miR-543-3p	3	B7H3 down, Day14
mmu-miR-185-5p	3	B7H3 down, Day14
mmu-miR-668-3p	4	B7H3 down, Day21
mmu-miR-30c-5p	4	B7H3 down, multiple
mmu-miR-181a-5p	4	B7H3 down, Day14
mmu-miR-296-3p	4	B7H3 down, Day21
mmu-miR-487b-3p	4	B7H3 down, Day21
mmu-miR-421-3p	4	B7H3 down, Day21
mmu-miR-23a-3p	5	B7H3 up, Day14
mmu-miR-210-3p	5	B7H3 up, Day14
mmu-miR-93-5p	5	B7H3 up, Day14
mmu-miR-17-3p	5	B7H3 up, Day14
mmu-miR-17-5p	5	B7H3 up, Day14
mmu-miR-155-5p	5	B7H3 up, Day21
mmu-miR-326-3p	5	B7H3 up, Day14
mmu-miR-135b-5p	5	B7H3 up, Day14
mmu-miR-376b-3p	5	B7H3 up, Day14
mmu-miR-365-2-3p	5	B7H3 down, Day21
mmu-miR-365-1-3p	5	B7H3 down, Day21
mmu-miR-22-3p	5	B7H3 up, Day14
mmu-miR-138-5p	5	B7H3 up, Day14
mmu-miR-137-3p	5	B7H3 up, Day14
mmu-miR-384-3p	5	B7H3 down, Day21
mmu-miR-30b-5p	5	B7H3 down, Day21
mmu-miR-299a-3p	5	B7H3 up, Day14
mmu-miR-380-3p	5	B7H3 up, Day14
mmu-miR-7689-3p	5	B7H3 up, Day14
mmu-miR-374b-5p	5	B7H3 up, Day14
mmu-miR-344-3p	5	B7H3 up, Day14
mmu-let-7b-3p	5	B7H3 down, Day21
mmu-miR-133b-3p	5	B7H3 down, Day21
mmu-miR-9-5p	5	B7H3 down, Day21
mmu-miR-107-3p	5	B7H3 down, Day21
mmu-miR-362-5p	5	B7H3 up, Day14
mmu-let-7j	5	B7H3 down, Day21
mmu-miR-376c-3p	5	B7H3 down, Day21
mmu-miR-410-3p	5	B7H3 down, Day21
mmu-miR-500-3p	5	B7H3 down, Day21
mmu-miR-30e-5p	5	B7H3 down, Day21
